# Single nucleus and spatial transcriptomic profiling of human healthy hamstring tendon

**DOI:** 10.1101/2022.12.19.521110

**Authors:** Jolet Y. Mimpen, Lorenzo Ramos-Mucci, Claudia Paul, Alina Kurjan, Phillipa Hulley, Chinemerem Ikwuanusi, Steve Gwilym, Mathew J. Baldwin, Adam P. Cribbs, Sarah J.B. Snelling

## Abstract

The molecular and cellular basis of health in human tendons remains poorly understood. Amongst human tendons, the hamstrings are the least likely to be injured or degenerate, providing a prototypic healthy tendon reference. The aim of this study was to define the transcriptome and location of all cell types in healthy hamstring tendon. We profiled the transcriptomes of 10,533 nuclei from 4 healthy donors using single-nucleus RNA sequencing (snRNA-seq) and identified 12 distinct cell types. We confirmed the presence of two fibroblast cell types, endothelial cells, mural cells, and immune cells, and revealed the presence of cell types previously unreported for tendon sites, including different skeletal muscle cell types, satellite cells, adipocytes, and nerve cells, which are undefined nervous system cells. Location of these cell types within tendon was defined using spatial transcriptomics and imaging, and transcriptional networks and cell-cell interactions were identified. We demonstrate that fibroblasts have a high number of potential cell-cell interactions, are present throughout the whole tendon tissue, and play an important role in the production and organisation of extracellular matrix, thus confirming their role as key regulators of hamstring tendon tissue homeostasis. Overall, our findings highlight the highly complex cellular networks underpinning tendon function and underpins the importance of fibroblasts as key regulators of hamstring tendon tissue homeostasis.
