## Supplementary Table 1 for "Single nucleus and spatial transcriptomic profiling of human healthy hamstring tendon"

	all_sum
Fast-twitch skeletal muscle cells	253
Slow-twitch skeletal muscle cells	248
Transitional skeletal muscle cells	330
Mural cells	641
PDGFRA+ Fibroblasts	886
Lymphatic endothelium	564
MKX+ Fibroblasts	1031
Vascular endothelium	699
Immune cells	438
Satellite cells	450
Adipocytes	561
Nerve cells	615
SOURCE	TARGET	count
Fast-twitch skeletal muscle cells	Fast-twitch skeletal muscle cells	7
Fast-twitch skeletal muscle cells	Slow-twitch skeletal muscle cells	7
Fast-twitch skeletal muscle cells	Transitional skeletal muscle cells	12
Fast-twitch skeletal muscle cells	Mural cells	19
Fast-twitch skeletal muscle cells	PDGFRA+ Fibroblasts	31
Fast-twitch skeletal muscle cells	Lymphatic endothelium	25
Fast-twitch skeletal muscle cells	MKX+ Fibroblasts	46
Fast-twitch skeletal muscle cells	Vascular endothelium	34
Fast-twitch skeletal muscle cells	Immune cells	21
Fast-twitch skeletal muscle cells	Satellite cells	10
Fast-twitch skeletal muscle cells	Adipocytes	18
Fast-twitch skeletal muscle cells	Nerve cells	23
Slow-twitch skeletal muscle cells	Fast-twitch skeletal muscle cells	7
Slow-twitch skeletal muscle cells	Slow-twitch skeletal muscle cells	3
Slow-twitch skeletal muscle cells	Transitional skeletal muscle cells	5
Slow-twitch skeletal muscle cells	Mural cells	22
Slow-twitch skeletal muscle cells	PDGFRA+ Fibroblasts	28
Slow-twitch skeletal muscle cells	Lymphatic endothelium	28
Slow-twitch skeletal muscle cells	MKX+ Fibroblasts	50
Slow-twitch skeletal muscle cells	Vascular endothelium	33
Slow-twitch skeletal muscle cells	Immune cells	19
Slow-twitch skeletal muscle cells	Satellite cells	14
Slow-twitch skeletal muscle cells	Adipocytes	18
Slow-twitch skeletal muscle cells	Nerve cells	21
Transitional skeletal muscle cells	Fast-twitch skeletal muscle cells	12
Transitional skeletal muscle cells	Slow-twitch skeletal muscle cells	5
Transitional skeletal muscle cells	Transitional skeletal muscle cells	5
Transitional skeletal muscle cells	Mural cells	29
Transitional skeletal muscle cells	PDGFRA+ Fibroblasts	45
Transitional skeletal muscle cells	Lymphatic endothelium	29
Transitional skeletal muscle cells	MKX+ Fibroblasts	53
Transitional skeletal muscle cells	Vascular endothelium	42
Transitional skeletal muscle cells	Immune cells	31
Transitional skeletal muscle cells	Satellite cells	19
Transitional skeletal muscle cells	Adipocytes	26
Transitional skeletal muscle cells	Nerve cells	34
Mural cells	Fast-twitch skeletal muscle cells	19
Mural cells	Slow-twitch skeletal muscle cells	22
Mural cells	Transitional skeletal muscle cells	29
Mural cells	Mural cells	39
Mural cells	PDGFRA+ Fibroblasts	85
Mural cells	Lymphatic endothelium	63
Mural cells	MKX+ Fibroblasts	121
Mural cells	Vascular endothelium	65
Mural cells	Immune cells	35
Mural cells	Satellite cells	46
Mural cells	Adipocytes	55
Mural cells	Nerve cells	62
PDGFRA+ Fibroblasts	Fast-twitch skeletal muscle cells	31
PDGFRA+ Fibroblasts	Slow-twitch skeletal muscle cells	28
PDGFRA+ Fibroblasts	Transitional skeletal muscle cells	45
PDGFRA+ Fibroblasts	Mural cells	85
PDGFRA+ Fibroblasts	PDGFRA+ Fibroblasts	67
PDGFRA+ Fibroblasts	Lymphatic endothelium	78
PDGFRA+ Fibroblasts	MKX+ Fibroblasts	159
PDGFRA+ Fibroblasts	Vascular endothelium	96
PDGFRA+ Fibroblasts	Immune cells	58
PDGFRA+ Fibroblasts	Satellite cells	56
PDGFRA+ Fibroblasts	Adipocytes	85
PDGFRA+ Fibroblasts	Nerve cells	98
Lymphatic endothelium	Fast-twitch skeletal muscle cells	25
Lymphatic endothelium	Slow-twitch skeletal muscle cells	28
Lymphatic endothelium	Transitional skeletal muscle cells	29
Lymphatic endothelium	Mural cells	63
Lymphatic endothelium	PDGFRA+ Fibroblasts	78
Lymphatic endothelium	Lymphatic endothelium	28
Lymphatic endothelium	MKX+ Fibroblasts	80
Lymphatic endothelium	Vascular endothelium	62
Lymphatic endothelium	Immune cells	37
Lymphatic endothelium	Satellite cells	36
Lymphatic endothelium	Adipocytes	50
Lymphatic endothelium	Nerve cells	48
MKX+ Fibroblasts	Fast-twitch skeletal muscle cells	46
MKX+ Fibroblasts	Slow-twitch skeletal muscle cells	50
MKX+ Fibroblasts	Transitional skeletal muscle cells	53
MKX+ Fibroblasts	Mural cells	121
MKX+ Fibroblasts	PDGFRA+ Fibroblasts	159
MKX+ Fibroblasts	Lymphatic endothelium	80
MKX+ Fibroblasts	MKX+ Fibroblasts	120
MKX+ Fibroblasts	Vascular endothelium	91
MKX+ Fibroblasts	Immune cells	40
MKX+ Fibroblasts	Satellite cells	80
MKX+ Fibroblasts	Adipocytes	91
MKX+ Fibroblasts	Nerve cells	100
Vascular endothelium	Fast-twitch skeletal muscle cells	34
Vascular endothelium	Slow-twitch skeletal muscle cells	33
Vascular endothelium	Transitional skeletal muscle cells	42
Vascular endothelium	Mural cells	65
Vascular endothelium	PDGFRA+ Fibroblasts	96
Vascular endothelium	Lymphatic endothelium	62
Vascular endothelium	MKX+ Fibroblasts	91
Vascular endothelium	Vascular endothelium	35
Vascular endothelium	Immune cells	56
Vascular endothelium	Satellite cells	59
Vascular endothelium	Adipocytes	63
Vascular endothelium	Nerve cells	63
Immune cells	Fast-twitch skeletal muscle cells	21
Immune cells	Slow-twitch skeletal muscle cells	19
Immune cells	Transitional skeletal muscle cells	31
Immune cells	Mural cells	35
Immune cells	PDGFRA+ Fibroblasts	58
Immune cells	Lymphatic endothelium	37
Immune cells	MKX+ Fibroblasts	40
Immune cells	Vascular endothelium	56
Immune cells	Immune cells	27
Immune cells	Satellite cells	38
Immune cells	Adipocytes	41
Immune cells	Nerve cells	35
Satellite cells	Fast-twitch skeletal muscle cells	10
Satellite cells	Slow-twitch skeletal muscle cells	14
Satellite cells	Transitional skeletal muscle cells	19
Satellite cells	Mural cells	46
Satellite cells	PDGFRA+ Fibroblasts	56
Satellite cells	Lymphatic endothelium	36
Satellite cells	MKX+ Fibroblasts	80
Satellite cells	Vascular endothelium	59
Satellite cells	Immune cells	38
Satellite cells	Satellite cells	16
Satellite cells	Adipocytes	37
Satellite cells	Nerve cells	39
Adipocytes	Fast-twitch skeletal muscle cells	18
Adipocytes	Slow-twitch skeletal muscle cells	18
Adipocytes	Transitional skeletal muscle cells	26
Adipocytes	Mural cells	55
Adipocytes	PDGFRA+ Fibroblasts	85
Adipocytes	Lymphatic endothelium	50
Adipocytes	MKX+ Fibroblasts	91
Adipocytes	Vascular endothelium	63
Adipocytes	Immune cells	41
Adipocytes	Satellite cells	37
Adipocytes	Adipocytes	20
Adipocytes	Nerve cells	57
Nerve cells	Fast-twitch skeletal muscle cells	23
Nerve cells	Slow-twitch skeletal muscle cells	21
Nerve cells	Transitional skeletal muscle cells	34
Nerve cells	Mural cells	62
Nerve cells	PDGFRA+ Fibroblasts	98
Nerve cells	Lymphatic endothelium	48
Nerve cells	MKX+ Fibroblasts	100
Nerve cells	Vascular endothelium	63
Nerve cells	Immune cells	35
Nerve cells	Satellite cells	39
Nerve cells	Adipocytes	57
Nerve cells	Nerve cells	35
